# Architecting *cis*-regulation to quantitatively tune gene expression in cereals

**DOI:** 10.64898/2026.01.08.698005

**Authors:** Evan D. Groover, David Ding, Flora Z. Wang, Gonzalo Benegas, Joseph Rivera, Shahar Schwartz, Stephen Chen, Michael Moubarak, Viktoriya Georgieva, Peggy G. Lemaux, Brian J. Staskawicz, Krishna K. Niyogi, Yun S. Song, David F. Savage

**Affiliations:** Innovative Genomics Institute, University of California, Berkeley, CA 94720, USA; Department of Plant and Microbial Biology, University of California, Berkeley, CA 94720, USA; Department of Molecular and Cellular Biology, University of California, Berkeley, CA 94720, USA; Howard Hughes Medical Institute, University of California, Berkeley, CA 94720, USA; Department of Electrical Engineering and Computer Sciences, University of California, Berkeley, CA, US; Center for Computational Biology, University of California, Berkeley, CA 94720, USA; Molecular Biophysics and Integrated Bioimaging Division, Lawrence Berkeley National Laboratory, Berkeley, CA, 94720 USA; Department of Statistics, University of California, Berkeley, CA, USA

## Abstract

Precise modulation of gene expression via *cis*-regulatory editing holds promise for non-transgenic crop improvement, but the sequence-to-function relationships that govern plant promoter activity remain poorly understood. Here, we develop a massively parallel reporter assay (MPRA) in *Sorghum bicolor* to systematically measure the effects of >30,000 CRISPR-like mutations-deletions, substitutions, and motif insertions-across entire native promoters and 5′ untranslated regions (UTRs) of three photosynthesis genes: *PsbS*, *Raf1*, and *SBPase*. We find that gene expression is most tunable within a ∼500 base pair core promoter region, where mutational effects are reproducible across biological replicates and predictive of protein output. Within these regions, we identify compact deletions and motif insertions that strongly increase protein production (>30-fold relative to wild type), exceeding the performance of transgenic enhancer elements. Mutation-effect relationships are gene-specific, highlighting the need for tailored regulatory maps. Our results establish a high-throughput strategy for *cis*-regulatory fine-mapping that enables crop improvements via minimal, precise, and non-transgenic gene edits.
