## Supplementary material for "Architecting *cis*-regulation to quantitatively tune gene expression in cereals": primers and strains

### Sheet: primers
PrimerID	Sequence	Description	internal ID
p1	atgatgGGTCTCcgcgccTCAGGTAGGCTCAGCGCGAATCAATCCTCTT	to construct synthetic promoter	d15		on gDNA to get pSBpase syn out
p2	atgatgGGTCTCactcacGGCCGGGGAGCGCGTGGCGACGATCTCc	to construct synthetic promoter	d16
p3	atgatgGGTCTCcgcgccTCATCTCGCAAACTTTGTAGTACCAGTGTACCAC	to construct synthetic promoter	d17		on gDNA to get praf1 syn out
p4	atgatgGGTCTCactcacCGCGGCGGGGTGCGGGTGC	to construct synthetic promoter	d18
p5	atgatgGGTCTCcgcgccAGCTGGAATGGGTACTCAACTGGACTACCTTTGT	to construct synthetic promoter	d19		on gDNA to get pPSBs syn out
p6	atgatgGGTCTCactcacGACGCTGGTCGACATGAGCATGGACTGCGCcatATG	to construct synthetic promoter	d20
p7	atgatgGGTCTCcgcgccCTCCACGCACTCAGTTCGAGAAAAAAGGGTGG	to construct synthetic promoter	d21		on gDNA to get pzmm28 syn out
p8	atgatgGGTCTCactcacGATCCGGCGCAGCTGCACCGGTCC	to construct synthetic promoter	d22
p9	atgatgCGTCTCcgcgccTCAGGTAGGCTCAGCGCGAATCAATCCT	to construct full length gene wild-type	d25		on gDNA to get pSBpase fl out	f	bsmBI
p10	atgatgCGTCTCgagctcTTTTCCTGTCTTGGGCTCGTGGCTAGGGACT	to construct full length gene wild-type	d26			r
p11	atgatgGGTCTCcgcgccTCATCTCGCAAACTTTGTAGTACCAGTGTACCACATATTTCA	to construct full length gene wild-type	d27		on gDNA to get raf1 fl out	f	BSAI, has a cut site in exon 1 (tp be replaced with gfp, so cannot transform this, just clone on on the ligation product)
p12	atgatgGGTCTCgagctcCAGCTCTTGATCAGGTTTGGACAAGTGATTCCTAATTTATAA	to construct full length gene wild-type	d28
p13	atgatgCACCTGCtggcgcgccAGCTGGAATGGGTACTCAACTGGACTACC	to construct full length gene wild-type	d29		on gDNA to get psbs fl out		AarI
p14	atgatgCACCTGCcgcgagctcCCTGGGCTTATAATAATTTAAAAAAAAATCCATCAATG	to construct full length gene wild-type	d30
p15	atgatgGGTCTCcgcgccCTCCACGCACTCAGTTCGAGAAAAAAGG	to construct full length gene wild-type	d31		on gDNA to get zmm28 fl out		bsaI
p16	atgatgGGTCTCgagctcCTAGGAACACCACCTCCTTTGTAAAGTGTGCCAACACC	to construct full length gene wild-type	d32
p17	gatacaCACCTGCaccaacacatgctaatgctaagatctctac	deletion primer fwd	g_psbs_p_-2198_dsize_200_re_aar1_f
p18	gatacaCACCTGCgaggctacaatgctcttatttatttaaatatttgatttgc	deletion primer fwd	g_psbs_p_-1998_dsize_200_re_aar1_f
p19	gatacaCACCTGCggaaagcaagcatttgtatatggatcttatgc	deletion primer fwd	g_psbs_p_-1798_dsize_200_re_aar1_f
p20	gatacaCACCTGCtctatcatgaacaaccagcacatggaccgt	deletion primer fwd	g_psbs_p_-1598_dsize_200_re_aar1_f
p21	gatacaCACCTGCgtttctgcctactgtagcactttcgttttt	deletion primer fwd	g_psbs_p_-1398_dsize_200_re_aar1_f
p22	gatacaCACCTGCaggccttacagcaacattgccacagcgggt	deletion primer fwd	g_psbs_p_-1198_dsize_200_re_aar1_f
p23	gatacaCACCTGCaccgtcactaacagacagtagaatggactc	deletion primer fwd	g_psbs_p_-998_dsize_200_re_aar1_f
p24	gatacaCACCTGCcacgcacgctggctcctgggctccctggcc	deletion primer fwd	g_psbs_p_-798_dsize_200_re_aar1_f
p25	gatacaCACCTGCtttcataagaacgggacacgcggcctcgga	deletion primer fwd	g_psbs_p_-598_dsize_200_re_aar1_f
p26	gatacaCACCTGCacatatggcgcagtccatgctcatgtcgac	deletion primer fwd	g_psbs_p_-398_dsize_200_re_aar1_f
p27	gatacaGGTCTCattgaaaaccatacaaattatatagctttgtacacatttagc	deletion primer fwd	g_raf1_p_-3383_dsize_200_re_bsa1_f
p28	gatacaGGTCTCactcttaatatctactttcagattacatataaaaaacgattgga	deletion primer fwd	g_raf1_p_-3183_dsize_200_re_bsa1_f
p29	gatacaGGTCTCttttcttttttgaaaaattataatcacaacttttacgtataacttatgg	deletion primer fwd	g_raf1_p_-2983_dsize_200_re_bsa1_f
p30	gatacaGGTCTCtatcaacataatttatgacgagacaatttagcgaac	deletion primer fwd	g_raf1_p_-2783_dsize_200_re_bsa1_f
p31	gatacaGGTCTCacacttacacgtagaaagttagatataaaagttgcg	deletion primer fwd	g_raf1_p_-2583_dsize_200_re_bsa1_f
p32	gatacaGGTCTCaatcgtgaacgatcacccaaataaaataaggg	deletion primer fwd	g_raf1_p_-2383_dsize_200_re_bsa1_f
p33	gatacaGGTCTCgttataccaagttcttagtataatttatagaaataagttatgttctataacatatatgt	deletion primer fwd	g_raf1_p_-2183_dsize_200_re_bsa1_f
p34	gatacaGGTCTCaacatgatgcttggactgtgttatgctttt	deletion primer fwd	g_raf1_p_-1983_dsize_200_re_bsa1_f
p35	gatacaGGTCTCgagaaggctcgattcagaagcaagcgcgac	deletion primer fwd	g_raf1_p_-1783_dsize_200_re_bsa1_f
p36	gatacaGGTCTCatgctgtcactctcgcacccgcaccccgcc	deletion primer fwd	g_raf1_p_-1583_dsize_200_re_bsa1_f
p37	gatacaGGTCTCctgagatcagctggtgcatcctggtttaag	deletion primer fwd	g_zmm28_p_-2185_dsize_200_re_bsa1_f
p38	gatacaGGTCTCcataggaataagatgtgcacgtgtttataaagatg	deletion primer fwd	g_zmm28_p_-1985_dsize_200_re_bsa1_f
p39	gatacaGGTCTCaatgttataattttctacccatccataaaatcatgatttcc	deletion primer fwd	g_zmm28_p_-1785_dsize_200_re_bsa1_f
p40	gatacaGGTCTCatactcctagctcactcttgagcatcacca	deletion primer fwd	g_zmm28_p_-1585_dsize_200_re_bsa1_f
p41	gatacaGGTCTCtagcgccactaggttgatgaggtgcagaaa	deletion primer fwd	g_zmm28_p_-1385_dsize_200_re_bsa1_f
p42	gatacaGGTCTCgtttacattttagctatttttctagctcttgctacaa	deletion primer fwd	g_zmm28_p_-1185_dsize_200_re_bsa1_f
p43	gatacaGGTCTCagtccagaaatggaagaaaaagggcagagc	deletion primer fwd	g_zmm28_p_-985_dsize_200_re_bsa1_f
p44	gatacaGGTCTCacgacgggctcgaccaatccctgccccgcg	deletion primer fwd	g_zmm28_p_-785_dsize_200_re_bsa1_f
p45	gatacaGGTCTCgataccgctctcctccccatctaaaaccgc	deletion primer fwd	g_zmm28_p_-585_dsize_200_re_bsa1_f
p46	gatacaGGTCTCatggggcgcggaccggtgcagctgcgccgg	deletion primer fwd	g_zmm28_p_-385_dsize_200_re_bsa1_f
p47	gatacaCGTCTCggctcatggacatgtactgcgcggcaagca	deletion primer fwd	g_sbpase_p_-2075_dsize_200_re_bsmb1_f
p48	gatacaCGTCTCgccgaggctttttcgggtttgatccggcac	deletion primer fwd	g_sbpase_p_-1875_dsize_200_re_bsmb1_f
p49	gatacaCGTCTCtgatatattgtgatactagttcaatcatagaggcct	deletion primer fwd	g_sbpase_p_-1675_dsize_200_re_bsmb1_f
p50	gatacaCGTCTCcattgcaattaggtagaagagtttaaccatacaga	deletion primer fwd	g_sbpase_p_-1475_dsize_200_re_bsmb1_f
p51	gatacaCGTCTCtctatttagataatatatgcattagatattatgatagtatttctcataataaatttaaaaatataaattttataac	deletion primer fwd	g_sbpase_p_-1275_dsize_200_re_bsmb1_f
p52	gatacaCGTCTCctgctcatgttatgactcaaagttgctaaag	deletion primer fwd	g_sbpase_p_-1075_dsize_200_re_bsmb1_f
p53	gatacaCGTCTCtaaatactagaaccaaacatcccagaccga	deletion primer fwd	g_sbpase_p_-875_dsize_200_re_bsmb1_f
p54	gatacaCGTCTCttaaataccagaacagagccaaacaaacatcc	deletion primer fwd	g_sbpase_p_-675_dsize_200_re_bsmb1_f
p55	gatacaCGTCTCgccaccgcggcggccgggttatcttgtcca	deletion primer fwd	g_sbpase_p_-475_dsize_200_re_bsmb1_f
p56	gatacaCGTCTCatggagatcgtcgccacgcgctccccggcc	deletion primer fwd	g_sbpase_p_-275_dsize_200_re_bsmb1_f
p57	gatacaCACCTGCtctactgtattacggttagggaagcaagaa	deletion primer fwd	g_psbs_p_-2198_dsize_500_re_aar1_f
p58	gatacaCACCTGCgtttctgcctactgtagcactttcgttttt	deletion primer fwd	g_psbs_p_-1698_dsize_500_re_aar1_f
p59	gatacaCACCTGCatctcaccgaccgaccagcgccatcagttt	deletion primer fwd	g_psbs_p_-1198_dsize_500_re_aar1_f
p60	gatacaCACCTGCacatatggcgcagtccatgctcatgtcgac	deletion primer fwd	g_psbs_p_-698_dsize_500_re_aar1_f
p61	gatacaGGTCTCgatcagacaactctcacgactttccttttt	deletion primer fwd	g_raf1_p_-3383_dsize_500_re_bsa1_f
p62	gatacaGGTCTCacacttacacgtagaaagttagatataaaagttgcg	deletion primer fwd	g_raf1_p_-2883_dsize_500_re_bsa1_f
p63	gatacaGGTCTCattatttccaaataagaaaagttgcgggagtagc	deletion primer fwd	g_raf1_p_-2383_dsize_500_re_bsa1_f
p64	gatacaGGTCTCatgctgtcactctcgcacccgcaccccgcc	deletion primer fwd	g_raf1_p_-1883_dsize_500_re_bsa1_f
p65	gatacaGGTCTCatgcgcttagtgcaaatttgttcgtggaca	deletion primer fwd	g_zmm28_p_-2185_dsize_500_re_bsa1_f
p66	gatacaGGTCTCtagcgccactaggttgatgaggtgcagaaa	deletion primer fwd	g_zmm28_p_-1685_dsize_500_re_bsa1_f
p67	gatacaGGTCTCacttgccacctcgctcccttgtgcccgaca	deletion primer fwd	g_zmm28_p_-1185_dsize_500_re_bsa1_f
p68	gatacaGGTCTCatggggcgcggaccggtgcagctgcgccgg	deletion primer fwd	g_zmm28_p_-685_dsize_500_re_bsa1_f
p69	gatacaCGTCTCggaatcctatgcggtgttgattgctcaact	deletion primer fwd	g_sbpase_p_-2075_dsize_500_re_bsmb1_f
p70	gatacaCGTCTCtctatttagataatatatgcattagatattatgatagtatttctcataataaatttaaaaatataaattttataac	deletion primer fwd	g_sbpase_p_-1575_dsize_500_re_bsmb1_f
p71	gatacaCGTCTCccataccgatacggcgataccgtcgtactc	deletion primer fwd	g_sbpase_p_-1075_dsize_500_re_bsmb1_f
p72	gatacaCGTCTCatggagatcgtcgccacgcgctccccggcc	deletion primer fwd	g_sbpase_p_-575_dsize_500_re_bsmb1_f
p73	GATACAcacctgcGCATGTGTctagaaatatgttgagcagattcattcctgcc	deletion primer rev	g_psbs_p_-2198_dsize_200_re_aar1_r
p74	GATACAcacctgcCATTGTAGtggtatacataaagaatgcatacataaatagcctctagt	deletion primer rev	g_psbs_p_-1998_dsize_200_re_aar1_r
p75	GATACAcacctgcTGCTTGCTcctcacagggccaatccacaagttgcttcg	deletion primer rev	g_psbs_p_-1798_dsize_200_re_aar1_r
p76	GATACAcacctgcGTTCATGAttccgttgtgggtggacccagaacacgtca	deletion primer rev	g_psbs_p_-1598_dsize_200_re_aar1_r
p77	GATACAcacctgcGTAGGCAGtagagataaatatcaccatcagcacatcagtct	deletion primer rev	g_psbs_p_-1398_dsize_200_re_aar1_r
p78	GATACAcacctgcGCTGTAAGaaaccaaagtttttgccaactaaacaaggc	deletion primer rev	g_psbs_p_-1198_dsize_200_re_aar1_r
p79	GATACAcacctgcGTTAGTGAgccttgtttagttcgcaaaaattttcaagatt	deletion primer rev	g_psbs_p_-998_dsize_200_re_aar1_r
p80	GATACAcacctgcCCAGCGTGcggttgtcatgtatggagcagatcgtagca	deletion primer rev	g_psbs_p_-798_dsize_200_re_aar1_r
p81	GATACAcacctgcGTTCTTATcgtgcggctcctgtcctgcgacctccgtac	deletion primer rev	g_psbs_p_-598_dsize_200_re_aar1_r
p82	GATACAcacctgcTGCGCCATgaaagggggcattggggtcacaggcgcggg	deletion primer rev	g_psbs_p_-398_dsize_200_re_aar1_r
p83	GATACAggtctcTTCAATtgaaaacttgaaatatgtggtacactggtact	deletion primer rev	g_raf1_p_-3383_dsize_200_re_bsa1_r
p84	GATACAggtctcAAGAGTttcggatataaatgtttgcaataagtaactagaaacttaga	deletion primer rev	g_raf1_p_-3183_dsize_200_re_bsa1_r
p85	GATACAggtctcAGAAAActttttcgttccccttgctaaatttagtcag	deletion primer rev	g_raf1_p_-2983_dsize_200_re_bsa1_r
p86	GATACAggtctcTTGATAgtagagattttttttgcctaaaatagaaaactttccaaaa	deletion primer rev	g_raf1_p_-2783_dsize_200_re_bsa1_r
p87	GATACAggtctcAAGTGTaacttgttccataaaatcttatattatagataaaagttatgcgtataac	deletion primer rev	g_raf1_p_-2583_dsize_200_re_bsa1_r
p88	GATACAggtctcACGATTgtaactagtagatattaacttataattattatcttctttgtctaactttttgc	deletion primer rev	g_raf1_p_-2383_dsize_200_re_bsa1_r
p89	GATACAggtctcTATAACtgatgtaacaaaggttcaaactacctctcc	deletion primer rev	g_raf1_p_-2183_dsize_200_re_bsa1_r
p90	GATACAggtctcCATGTTactttgcaaaacttatcaccatatgacttatacca	deletion primer rev	g_raf1_p_-1983_dsize_200_re_bsa1_r
p91	GATACAggtctcCTTCTCtaatagtcgcaaggcaaaatcatagacaca	deletion primer rev	g_raf1_p_-1783_dsize_200_re_bsa1_r
p92	GATACAggtctcCAGCATtctccactcaacggacgcttctcttcttcg	deletion primer rev	g_raf1_p_-1583_dsize_200_re_bsa1_r
p93	GATACAcgtctcTGAGCCctggccggcgacggcgtcgacattgatcct	deletion primer rev	g_sbpase_p_-2075_dsize_200_re_bsmb1_r
p94	GATACAcgtctcCTCGGCgccgcagcttcaagtcgcgcttgacgcgga	deletion primer rev	g_sbpase_p_-1875_dsize_200_re_bsmb1_r
p95	GATACAcgtctcATATCAtagtcggctctcacgcagaagtatgcctcg	deletion primer rev	g_sbpase_p_-1675_dsize_200_re_bsmb1_r
p96	GATACAcgtctcGCAATGagtgaaacagatcagcgaagtcacgatctc	deletion primer rev	g_sbpase_p_-1475_dsize_200_re_bsmb1_r
p97	GATACAcgtctcAATAGAatatacaaatattttatgtatttgtgaaaaaaaatgtttgacttggg	deletion primer rev	g_sbpase_p_-1275_dsize_200_re_bsmb1_r
p98	GATACAcgtctcGAGCAGttattaattataaatggttggtcaagtatttcaatgtttgact	deletion primer rev	g_sbpase_p_-1075_dsize_200_re_bsmb1_r
p99	GATACAcgtctcTATTTAgagttcaagcctgcccagacagaattactc	deletion primer rev	g_sbpase_p_-875_dsize_200_re_bsmb1_r
p100	GATACAcgtctcATTTAAattgtcgtatatatacgagtacgacggtttcg	deletion primer rev	g_sbpase_p_-675_dsize_200_re_bsmb1_r
p101	GATACAcgtctcGGTGGCttgtcgtatatacgatatggatcattttttctgaaattg	deletion primer rev	g_sbpase_p_-475_dsize_200_re_bsmb1_r
p102	GATACAcgtctcCTCCATgccatttggagctggagaagatagaaaggg	deletion primer rev	g_sbpase_p_-275_dsize_200_re_bsmb1_r
p103	GATACAcacctgcTAATACAGctagaaatatgttgagcagattcattcctgcc	deletion primer rev	g_psbs_p_-2198_dsize_500_re_aar1_r
p104	GATACAcacctgcGTAGGCAGtagagccaatgcatataaacaaaaaaaaacacaca	deletion primer rev	g_psbs_p_-1698_dsize_500_re_aar1_r
p105	GATACAcacctgcGGTCGGTGaaaccaaagtttttgccaactaaacaaggc	deletion primer rev	g_psbs_p_-1198_dsize_500_re_aar1_r
p106	GATACAcacctgcTGCGCCATagatacacgcgtcaagcaaaaagtgttctg	deletion primer rev	g_psbs_p_-698_dsize_500_re_aar1_r
p107	GATACAggtctcCTGATCtgaaaacttgaaatatgtggtacactggtact	deletion primer rev	g_raf1_p_-3383_dsize_500_re_bsa1_r
p108	GATACAggtctcAAGTGTgttcgctagattcaaatctattgaacgttcg	deletion primer rev	g_raf1_p_-2883_dsize_500_re_bsa1_r
p109	GATACAggtctcAATAATgtaactagtagatattaacttataattattatcttctttgtctaactttttgc	deletion primer rev	g_raf1_p_-2383_dsize_500_re_bsa1_r
p110	GATACAggtctcCAGCATaatttccgcaacttttcatttttagaaggtaact	deletion primer rev	g_raf1_p_-1883_dsize_500_re_bsa1_r
p111	GATACAcgtctcGATTCCctggccggcgacggcgtcgacattgatcct	deletion primer rev	g_sbpase_p_-2075_dsize_500_re_bsmb1_r
p112	GATACAcgtctcAATAGAaaaaaagtcatcataatcataagagaagaacatcacac	deletion primer rev	g_sbpase_p_-1575_dsize_500_re_bsmb1_r
p113	GATACAcgtctcGTATGGttattaattataaatggttggtcaagtatttcaatgtttgact	deletion primer rev	g_sbpase_p_-1075_dsize_500_re_bsmb1_r
p114	GATACAcgtctcCTCCATaactttttctgaattgttcagtacttcagtgtg	deletion primer rev	g_sbpase_p_-575_dsize_500_re_bsmb1_r
p115	GATACACACCTGCTTACAAACATTGTCCAATCATGGAGTAACTAGGCTCAAAAGATTCATC	backbone primer fwd for accepting library chunk	1_2_fwd_psbs_bb
p116	GATACACACCTGCTTACTTGGTGAAGAGTTTTCCTTCAAAATAGACCTTCAAGGTTCAGA	backbone primer fwd for accepting library chunk	3_4_fwd_psbs_bb
p117	GATACACACCTGCTTAACTTCATTCACACATGCCTCAAGGCTGGAGG	backbone primer fwd for accepting library chunk	5_6_fwd_psbs_bb
p118	GATACACACCTGCTTACGGCGCGGCCATAGATTGGATTCTCG	backbone primer fwd for accepting library chunk	11_12_fwd_psbs_bb
p119	GATACACACCTGCTTAAGACACGGGAGCCCACGACCACG	backbone primer fwd for accepting library chunk	13_14_fwd_psbs_bb
p120	GATACACACCTGCTTAATGGCGCAGTCCATGCTCATGTCGAC	backbone primer fwd for accepting library chunk	15_16_fwd_psbs_bb
p121	GATACACACCTGCTTAATACGACTACGAGTACACAGCTTCGATCCTCAGC	backbone primer fwd for accepting library chunk	17_18_fwd_psbs_bb
p122	GATACAGGTCTCGGTGGTTATGGAAAGGCGAAGGAGAGGTAGTTTG	backbone primer fwd for accepting library chunk	20_21_fwd_raf1_bb
p123	GATACAGGTCTCAAGTTGTAAGTTATATGGTATAAGTCATATGGTGATAAGTTTTGCAAAGTGTTATACCAAGTTCTTAG	backbone primer fwd for accepting library chunk	22_23_fwd_raf1_bb
p124	GATACAGGTCTCAACGATCGTAGAATTGGATTTGTGTCTATGATTTTGCCTTGC	backbone primer fwd for accepting library chunk	24_25_fwd_raf1_bb
p125	GATACAGGTCTCATATAGGAAAATTCAAACCTCGAAGAAGAGAAGCGTCCGT	backbone primer fwd for accepting library chunk	26_27_fwd_raf1_bb
p126	GATACAGGTCTCAGACTCTCATTCCTCTTCTCCCCTCCCCG	backbone primer fwd for accepting library chunk	28_29_fwd_raf1_bb
p127	GATACAGGTCTCATGCTGTCACTCTCGCACCCGCAC	backbone primer fwd for accepting library chunk	30_31_fwd_raf1_bb
p128	GATACAGGTCTCCATGCTGTCACTCTCGCACCCGCA	backbone primer fwd for accepting library chunk	32_33_fwd_raf1_bb
p129	GATACACGTCTCTTTGGTTTGTCCTAAGTCAAACATTGAAATACTTGACCAACCATTT	backbone primer fwd for accepting library chunk	48_49_fwd_sbpase_bb
p130	GATACACGTCTCAATGTGACACTTGAAAAAAAACAAAGGGAGTAATTCTGTCTGGG	backbone primer fwd for accepting library chunk	50_51_fwd_sbpase_bb
p131	GATACACGTCTCTAGAAAAGGATCCATACCGATACGCCGAAACCGT	backbone primer fwd for accepting library chunk	52_53_fwd_sbpase_bb
p132	GATACACGTCTCTTAAATACCAGAACCGAACAATTTCAGAAAAAATGATCCATATCGTATATACGACA	backbone primer fwd for accepting library chunk	54_55_fwd_sbpase_bb
p133	GATACACGTCTCGTCATCGTGCACCGCAGCGCG	backbone primer fwd for accepting library chunk	56_57_fwd_sbpase_bb
p134	GATACACGTCTCACAGCATCCATCAGGTTTTAGGCCCCTGC	backbone primer fwd for accepting library chunk	58_59_fwd_sbpase_bb
p135	GATACACGTCTCATGGAGATCGTCGCCACGCGCT	backbone primer fwd for accepting library chunk	60_61_fwd_sbpase_bb
p136	GATACACGTCTCCAAATGGCGCCACCGCGGCG	backbone primer fwd for accepting library chunk	62_63_fwd_sbpase_bb
p137	GATACACACCTGCTTACAATGGACGGTCCATGTGCTGGTTGTTCA	backbone primer rev for accepting library chunk	1_2_rev_psbs_bb
p138	GATACACACCTGCTTATCAAATAAAAACGAAAGTGCTACAGTAGGCAGAAACCAAAGT	backbone primer rev for accepting library chunk	3_4_rev_psbs_bb
p139	GATACACACCTGCTTATAAAAAACCCGCTGTGGCAATGTTGCTGTAAGG	backbone primer rev for accepting library chunk	5_6_rev_psbs_bb
p140	GATACACACCTGCTTATGCTAGGAGTCCATTCTACTGTCTGTTAGTGACGG	backbone primer rev for accepting library chunk	11_12_rev_psbs_bb
p141	GATACACACCTGCTTACGCCGAGGCCAGGGAGCCC	backbone primer rev for accepting library chunk	13_14_rev_psbs_bb
p142	GATACACACCTGCTTAGAAAGGGGGCATTGGGGTCACAGGC	backbone primer rev for accepting library chunk	15_16_rev_psbs_bb
p143	GATACACACCTGCTTATGGGTTGCCAGGAGGCCACGTC	backbone primer rev for accepting library chunk	17_18_rev_psbs_bb
p144	GATACAGGTCTCTGCAAAGCTATTTGATTTATTATATTTTGTGCTTAACTTTCAGTTATTAACTTATATGTTAAAATTGGTT	backbone primer rev for accepting library chunk	20_21_rev_raf1_bb
p145	GATACAGGTCTCGCTGATGTCATAAAAAAGTAAAACATTTATTTTAAAATGCTAGATGTAAATTTTAACCATATAATTTGTA	backbone primer rev for accepting library chunk	22_23_rev_raf1_bb
p146	GATACAGGTCTCATGCCAAAACTTTAAAACACAGAATTATAAAACATTTTTTTAAATTTTCTTTTGTCTTTTTTCTCTTTTT	backbone primer rev for accepting library chunk	24_25_rev_raf1_bb
p147	GATACAGGTCTCCATCAGTAAGGAATCAGCTACTCCCGCAACTTTTCTTATTTG	backbone primer rev for accepting library chunk	26_27_rev_raf1_bb
p148	GATACAGGTCTCAAAAATTCAGATACGCAACTTGATAGATATTATTTGTTGCCTGTAGGAAGTT	backbone primer rev for accepting library chunk	28_29_rev_raf1_bb
p149	GATACAGGTCTCTCTCCACTCAACGGACGCTTCTCTTCTTCG	backbone primer rev for accepting library chunk	30_31_rev_raf1_bb
p150	GATACAGGTCTCTCTCCACTCAACGGACGCTTCTCTTCTTCG	backbone primer rev for accepting library chunk	32_33_rev_raf1_bb
p151	GATACACGTCTCAATTTGTTCGGCTAAGGCCTGAATCGATCGTGA	backbone primer rev for accepting library chunk	48_49_rev_sbpase_bb
p152	GATACACGTCTCTATGACACTTACAAAAAATGGAGACATTAAAAGAGCAACACTGGC	backbone primer rev for accepting library chunk	50_51_rev_sbpase_bb
p153	GATACACGTCTCTAATTTGTTTCTAAGTCAAATGTGTGTCTCTTTGACTATTGATTTCAAAATATTTATATAATTTCATGTT	backbone primer rev for accepting library chunk	52_53_rev_sbpase_bb
p154	GATACACGTCTCAATTGTTCAGTGTGATGTTTTAAGTCGGTTCTTTGCAAAGC	backbone primer rev for accepting library chunk	54_55_rev_sbpase_bb
p155	GATACACGTCTCTTGTCGTATATACGAGTACGACGGTATCGCCGT	backbone primer rev for accepting library chunk	56_57_rev_sbpase_bb
p156	GATACACGTCTCCATTCGTGGTTTGTGTGGCCATGCCG	backbone primer rev for accepting library chunk	58_59_rev_sbpase_bb
p157	GATACACGTCTCGCCATTTGGAGCTGGAGAAGATAGAAAGGGGAG	backbone primer rev for accepting library chunk	60_61_rev_sbpase_bb
p158	GATACACGTCTCATATACGATATGGATCATTTTTTCTGAAATTGTTCGGTTCTGGTATTTAATTGTCG	backbone primer rev for accepting library chunk	62_63_rev_sbpase_bb
p159	AAACACGTGGCAAACATTCC	fwd primer for library chunk	1_2psbs_fwd_chunk
p160	AAAGCACTCTTAGGCCTCTG	fwd primer for library chunk	3_4psbs_fwd_chunk
p161	AAATAAGACGACGACCCTCG	fwd primer for library chunk	5_6psbs_fwd_chunk
p162	AAGAATTACTGACCCCTCGG	fwd primer for library chunk	11_12psbs_fwd_chunk
p163	AAGGAACTATGGCATCGAGC	fwd primer for library chunk	13_14psbs_fwd_chunk
p164	AAGGATATGTAGACACCGCC	fwd primer for library chunk	15_16psbs_fwd_chunk
p165	AAGGCGCTCGGATAATACTC	fwd primer for library chunk	17_18psbs_fwd_chunk
p166	AATAGGAACCTCTTACGCGG	fwd primer for library chunk	20_21raf1_fwd_chunk
p167	AATCAGTTTCTTTGGCAGCC	fwd primer for library chunk	22_23raf1_fwd_chunk
p168	AATGCGTCATTTTACACGGC	fwd primer for library chunk	24_25raf1_fwd_chunk
p169	ACAACGAGCAGACCGAATAG	fwd primer for library chunk	26_27raf1_fwd_chunk
p170	ACAGAACGAACAGGCACTAC	fwd primer for library chunk	28_29raf1_fwd_chunk
p171	ACAGGGTATATTGAGTGCCC	fwd primer for library chunk	30_31raf1_fwd_chunk
p172	ACATCGCATACCAGAACAGG	fwd primer for library chunk	32_33raf1_fwd_chunk
p173	AGACACAAGGCTGATTCCAG	fwd primer for library chunk	48_49sbpase_fwd_chunk
p174	AGAGAGGCATGATTGACCTC	fwd primer for library chunk	50_51sbpase_fwd_chunk
p175	AGATAGATGCTCCGTCAAGC	fwd primer for library chunk	52_53sbpase_fwd_chunk
p176	AGATTAGCCGACTTTCCTGG	fwd primer for library chunk	54_55sbpase_fwd_chunk
p177	AGATTGTTACTCCGACGGAC	fwd primer for library chunk	56_57sbpase_fwd_chunk
p178	AGCATCCGTCTAAATCTCGG	fwd primer for library chunk	58_59sbpase_fwd_chunk
p179	AGCTATGATCCCGGTGTAAC	fwd primer for library chunk	60_61sbpase_fwd_chunk
p180	AGGACACCAGACCAATGAAG	fwd primer for library chunk	62_63sbpase_fwd_chunk
p181	AAACCGGAGCCATACAGTAC	rev primer for library chunk	1_2psbs_rev_chunk
p182	AAAGGGGCCGTCAATATCAG	rev primer for library chunk	3_4psbs_rev_chunk
p183	AACGATGATGCTCACTCTCG	rev primer for library chunk	5_6psbs_rev_chunk
p184	AAGACGATCCGAGCCATTAC	rev primer for library chunk	11_12psbs_rev_chunk
p185	AAGGACTGCATACCAGGTTG	rev primer for library chunk	13_14psbs_rev_chunk
p186	AAGGCCCAGAAGGATACAAC	rev primer for library chunk	15_16psbs_rev_chunk
p187	AAGGTATGTATAGCGACCGC	rev primer for library chunk	17_18psbs_rev_chunk
p188	AATATCACGCAAAAGCACCG	rev primer for library chunk	20_21raf1_rev_chunk
p189	AATGCAAAGCTATTAGCGCG	rev primer for library chunk	22_23raf1_rev_chunk
p190	AATGTCCTTAGGCAGTCGTC	rev primer for library chunk	24_25raf1_rev_chunk
p191	ACAAGGAGTCGGCATATCAC	rev primer for library chunk	26_27raf1_rev_chunk
p192	ACAGGAAGCAAGGTATACGC	rev primer for library chunk	28_29raf1_rev_chunk
p193	ACATAAGCGATCCCAAGGTC	rev primer for library chunk	30_31raf1_rev_chunk
p194	ACATTAAATTTCGCCGTGGC	rev primer for library chunk	32_33raf1_rev_chunk
p195	AGACATGGGATTGACCACAC	rev primer for library chunk	48_49sbpase_rev_chunk
p196	AGAGTTGCACCTAGAATCCG	rev primer for library chunk	50_51sbpase_rev_chunk
p197	AGATAGTCACGCACAAGACC	rev primer for library chunk	52_53sbpase_rev_chunk
p198	AGATTAGCTGCCGATACTGG	rev primer for library chunk	54_55sbpase_rev_chunk
p199	AGATTTCCGACGAGATTCCC	rev primer for library chunk	56_57sbpase_rev_chunk
p200	AGCTATAAGAATTGCCGGGC	rev primer for library chunk	58_59sbpase_rev_chunk
p201	AGCTCAATCTAACAGTGGGG	rev primer for library chunk	60_61sbpase_rev_chunk
p202	AGGGCTAATTACCATCAGCG	rev primer for library chunk	62_63sbpase_rev_chunk
p203	gcggagcctatggaaaaacAGCTGGAATGGGTACTCAACTGGAC	fwd, amplifies PsbS promoter + UTR to insert library into full gene library	d226
p204	GCTGGTCGACATGAGCATGG	rev, amplifies PsbS promoter + UTR to insert library into full gene library	d293
p205	ATGGCGCAGTCCATGCTCAT	fwd, amplifies PsbS full gene library background vector for promoter insertion	d294
p206	gtttttccataggctccgcccc	rev, amplifies all full gene librraries background vector for promoter insertion	d205
p207	gcggagcctatggaaaaacTCATCTCGCAAACTTTGTAGTACCAGTGTAC	fwd, amplifies Raf1 promoter + UTR to insert library into full gene library	d224
p208	GGGTGCGGGTGCGAGAGT	rev, amplifies Raf1promoter + UTR to insert library into full gene library	d291
p209	CATGCTGTCACTCTCGCACCC	fwd, amplifies Raf1 full gene library background vector for promoter insertion	d292
p210	gcggagcctatggaaaaacTCAGGTAGGCTCAGCGCGA	fwd, amplifies SBPase promoter + UTR to insert library into full gene library	d222
p211	GGGAGCGCGTGGCGA	rev, amplifies SBPase promoter + UTR to insert library into full gene library	d289
p212	GAGATCGTCGCCACGCG	fwd, amplifies SBPase full gene library background vector for promoter insertion	d290
p213	GATGAGTAGTACTGTGCGCNNNNNNNNNNNNNNNAGATCGGAAGAGCGTCGTGTAGGGAAAGAGTGTTTGGGTTACCTGTGCTGTGTTGAT	fwd, introduces barcode into PsbS 3'UTR
p214	TGATGAGTGATGAGTAGTACTGTGCGC	rev, introduces barcode into PsbS 3'UTR
p215	TTTTGCTTGGTTTTGGAGANNNNNNNNNNNNNNNAGATCGGAAGAGCGTCGTGTAGGGAAAGAGTGTTGCCAATTTCTCTTTCTCCATTGG	fwd, introduces barcode into Raf1 3'UTR
p216	AAGGGTTTTGCTTGGTTTTGGAGA	rev, introduces barcode into Raf1 3'UTR
p217	TACTATATATAATCCAATCNNNNNNNNNNNNNNNAGATCGGAAGAGCGTCGTGTAGGGAAAGAGTGTGGGTGATGCGTATACAGATGGGC	fwd, introduces barcode into SBPase 3'UTR
p218	GATCGAGTGGCTCTGAATTACTATATATAATCCAATC	rev, introduces barcode into SBPase 3'UTR
p219	ACACTCTTTCCCTACACGACGCTCTTCCGATCT	rev, TruSeq primer for amplifying barcodes from native libraries
p220	GCTCTTCCGATCTNNNTCCGGTTCGAGGAGACCCTC	fwd, amplifies SBPase native library barcode
p221	GCTCTTCCGATCTNNNAAGCTGGCTGAGCAGGGCA	fwd, amplifies Raf1 native library barcode
p222	GCTCTTCCGATCTNNNTCAACGAGATCGAGCCGCTC	fwd, amplifies PsbS native library barcode
p223	tgcgcggaacccctatttgtttatttt	fwd, amplifies pUC19 backbone for gene insertion	d204
p224	gtttttccataggctccgcccc	rev, amplifies pUC19 backbone for gene insertion	d205
p225	atggcatggatgaactatacaaataaNNNNNNNNNNNNNNNctcgaggttcgagtattatggcattgggaaaact	fwd, introduces DNA barcode into GFP libraries
p226	atagttcatccatgccatgtgtaatcccagcagctgttac	rev, introduces DNA barcode into GFP libraries

### Sheet: PCR conditions
Deletion Library PCR conditions - KAPA				Synthetic Hunk PCR conditions - KAPA Hifi Hotstart					Twist Library PCR conditions - KAPA
Refer: DMS_Deletion Library Cloning				Refer: Library Cloning					Refer: Library Cloning
Warm up	95C, Infinity			Warm up	95C, Infinity				Warm up	95C, infinity
Initial denaturation	95C, 3 min			Initial denaturation	95C, 3 min				Initial denaturation	95, 3 min
Denaturation	98C, 20s			Denaturation	98C, 20s				Denaturation	98C, 20 s
Annealing	65C, 20s			Annealing	66.4 C, 20s				Annealing	Variable, 15 s	Gradient 50-65
Extension	72C, 5min			Extension	72C, 5-6 min				Extension	72C, 15 s
Cycle number (Denat-Extens)	Variable			Cycle number (Denat-Extens)	Variable	31-40 cycles			Cycle number (Denat-Extens)	Variable	35 cycles
Final extens	72C, 5min			Final extens	72C, 5-6 min				Final extens	72C, 1min
Hold	4C, Infinity			Hold	12C, Infinity				Hold	4C, Infinity
				*Extension is 1min/kb

### Sheet: strains
StrainID	Internal_ID	Description
s1_sbp_native	3a_pUC19	SBPase native gene library
s2_raf1_native	3b_pUC19	Raf1 native gene library
s3_psbs_native	3c_pUC19	PsbS native gene library
s4_sbp_gfp	2a_pUC19	SBPase GFP library
s5_raf1_gfp	2b_pUC19	Raf1 GFP library
s6_psbs_gfp	2c_pUC19	PsbS GFP library
NL1	2b_0	pPsbS:nanoluciferase, WT
NL2	2b_1	pPsbS:nanoluciferase, -55 +AATATGGATAAGG
NL3	2b_2	pPsbS:nanoluciferase, -15 +AATATGGATAAGG
NL4	2b_3	pPsbS:nanoluciferase, -150 +3xENH
NL5	2b_4	pPsbS:nanoluciferase, -200 ∆201
NL6	2b_6	pPsbS:nanoluciferase, -90 ∆57
NL7	2b_7	pPsbS:nanoluciferase, -330 ∆107
NL8	2b_8	pPsbS:nanoluciferase, -168 ∆12
NL9	2b_11	pPsbS:nanoluciferase, -101 ∆2
NL10	2b_12	pPsbS:nanoluciferase, -265 ∆2
NL11	2b_14	pPsbS:nanoluciferase, -5 ∆2
NL12	2b_15	pPsbS:nanoluciferase, -168 ∆13
NL13	2b_16	pPsbS:nanoluciferase, -633 ∆5
NL14	2b_17	pPsbS:nanoluciferase, -480 ∆12
NL15	2b_18	pPsbS:nanoluciferase, -7 ∆65
NL16	2c_0	pSBPase:nanoluciferase, WT
NL17	2c_1	pSBPase:nanoluciferase, -150 +3xENH
NL18	2c_2	pSBPase:nanoluciferase, 35 +TGCCGTACGG
NL19	2c_4	pSBPase:nanoluciferase, -45 +ATAACCTTATCCATA
